# Engineering Resilient Gene Drives Towards Sustainable Malaria Control: Predicting, Testing and Overcoming Target Site Resistance

**DOI:** 10.1101/2024.10.21.618489

**Authors:** Ioanna Morianou, Lee Phillimore, Bhavin S. Khatri, Louise Marston, Matthew Gribble, Austin Burt, Federica Bernardini, Andrew M. Hammond, Tony Nolan, Andrea Crisanti

## Abstract

CRISPR-based gene drives are selfish genetic elements with the potential to spread through entire insect populations for sustainable vector control. Gene drives designed to disrupt the reproductive capacity of females can suppress laboratory populations of the malaria mosquito. However, any suppressive intervention will inevitably exert an evolutionary pressure for resistance. Here, we present a pipeline for the accelerated discovery, engineering, and testing of both natural and drive-induced variants that could reverse gene drive spread. We applied our method to stress-test a highly effective gene drive that has evaded resistance in all laboratory-contained releases to date, known as Ag(QFS)1. We showed that previously undetected resistant alleles can arise at low frequency, and discovered novel, partially resistant alleles that can perturb drive-invasion dynamics. We then engineered next-generation gene drives that can actively remove resistant alleles by targeting several highly conserved and non-overlapping sites in the female-specific exon of the *doublesex* gene. Our models predict that such gene drive designs could suppress large, natural populations of the malaria mosquito in the field.
