## Supplemental Data File 1 for "Engineering Resilient Gene Drives Towards Sustainable Malaria Control: Predicting, Testing and Overcoming Target Site Resistance"

### Sheet: Sheet1
Resistance screen data
	Number	Frequency
Τotal number of individuals interrogated	10083
of which Intersex	9052	0.897749
of which sequenced (pooled amplicon seq)	3300	0.36456
of which WT		0.029
of which non-WT		0.971
of which confirmed R1 (G->T)		0.012
of which majority R2		0.952
of which confirmed R3 (C->T)		0.007
of which Νormal females	1031	0.102251
of which sequenced (Sanger seq)	852	0.826382
of which WT	808	0.948357
of which non-WT	44	0.0516432
of which confirmed R1 (G->T)	9	0.0105634
of which majority R2	0	0
of which confirmed R3 (C->T)	19	0.0223005
of which non-verified R1	3	0.00352113
of which unclassified/mixed modified	13	0.0152582
	Frequency (total)	Frequency (amongst non-WT)
WT	0.123005
non-WT	0.876995
of which confirmed R1 (G->T)	0.0118531	0.0135156
of which majority R2	0.854657	0.974529
of which confirmed R3 (C->T)	0.00856449	0.00976573
of which non-verified R1	0.00036004	0.000410538
of which unclassified/mixed modified	0.00156017	0.001779
All	1	1
	Frequency in germline (total)	Frequency in germline (amongst non-WT) - values used in modelling
WT	0.0969707
non-WT	0.901469
of which confirmed R1 (G->T)	0.00108012	0.00119818
of which majority R2	0.897749	0.995873
of which confirmed R3 (C->T)	0.00228025	0.00252948
of which non-verified R1	0.00036004	0.000399392
of which unclassified/mixed modified	0.00156017	excluded
All	1	1
Gene drive data
Homing rate, relative fertility, fertility cost, and fertility-weighted homing rate are calculated for drive carrying males and females that have inherited the drive allele maternally (F->M, F->F) and paternally (M->M, M->F)
where D=Ag(QFS)1 gene drive
D/W	Homing rate	Relative fertility to WT	Fertility cost	Fertility-weighted homing rate
M->M	0.956	1	0	0.956
F->M	0.882	1	0	0.882
F->F	0.986	0.42	0.58	0.41412
M->F	1	0.065	0.935	0.065
Fertility-weighted average homing rate	0.932443
Average fertility cost in females	0.7575
Average female fertility	0.2425
D/R3	Homing rate	Relative fertility to WT	Fertility cost	Fertility-weighted homing rate
M->M	0.316	1	0	0.316
F->M	0.242	1	0	0.242
F->F	0.596	0.92	0.08	0.54832
M->F	0.61	0.56	0.44	0.3416
Fertility-weighted average homing rate	0.416069
Average fertility cost in females	0.26
Average female fertility	0.74
Modelling Parameters
Genotype	Fitness cost in females
W/W	0
W/R1	0
W/R2	0
W/R3	0
D/W	0.7575
D/R1	0
D/R2	1
D/R3	0.26
D/D	1
R1/R1	0
R2/R2	1
R3/R3	0
R1/R2	0
R1/R3	0
R2/R3	0
Description	Modelling parameters
Cleavage rate of WT that leads to non-WT allele	εW	0.966221
Frequency of unmodified WT allele after exposure to nuclease	1-εW	0.0337787
Frequency of WT conversion to EJ mutant allele	ν	0.0349596
Fraction of drive alleles amongst cleaved (that do not become WT)	1-ν	0.96504
Fraction of EJ mutations that become R3 allele	γ	0.00252948
Fraction of EJ mutations that become R1 allele	β	0.00119818
Fraction of EJ mutations that become R2 allele	1-β-γ	0.996272
Fraction of non-drive, cleaved WT that are converted to EJ		0.5
Frequency of EJ after exposure to nuclease		0.0337787
Fertility-weighted average homing rate		0.932443
Cleavage rate of R3	εR3	0.416069
Frequency of unmodified WT allele after exposure to nuclease	1-εR3	0.583931
Frequency of R3 conversion to EJ mutant allele	ν'	0
Fraction of drive alleles amongst cleaved (that do not become WT)	1-ν'	1
Fraction of EJ mutations that become WT allele	γ'	0
Fraction of EJ mutations that become R1 allele	β'	0
Fraction of EJ mutations that become R2 allele	1-β'-γ'	1
Fraction of non-drive, cleaved R3 that are converted to EJ		0
Frequency of EJ after exposure to nuclease		0
Fertility-weighted average homing rate		0.416069
